# Inferring Multiple Metagenomic Association Networks based on Variation of Environmental Factors

**DOI:** 10.1101/2020.03.04.976423

**Authors:** Yuqing Yang, Xin Wang, Kaikun Xie, Congmin Zhu, Ning Chen, Ting Chen

## Abstract

Identifying significant biological relationships or patterns is central to many metagenomic studies. Methods that estimate association networks have been proposed for this purpose, but they assume that associations are static, neglecting the fact that relationships in a microbial ecosystem may vary with changes in environmental factors, which can result in inaccurate estimations. We propose a computational model, k-Lognormal-Dirichlet-Multinomial model (kLDM), which estimates multiple association networks that correspond to specific environmental conditions according to values of environmental factors (EFs), and simultaneously infers microbe-microbe and environmental factor-microbe associations for each network. We showed the effectiveness of kLDM on synthetic data, a colorectal cancer dataset, as well as the TARA Oceans and American Gut project datasets. The results showed that the widely used Spearman’s rank correlation coefficient (SCC) performed much worse than other methods, indicating the importance of separating samples by environmental conditions. We compared cancer fecal samples with cancer-free samples, and our estimation showed fewer associations among microbes but stronger associations between specific bacteria such as five colorectal cancer (CRC)-associated OTUs, indicating gut microbe translocation in cancer patients. Some environmental-factor-dependent associations were found within marine eukaryotic community, and gut microbial heterogeneity of irritable bowel disease (IBD) patients was detected. Results demonstrated that kLDM could successfully unravel the underlying biological associations. In summary, our study presents a computational framework that can elucidate the complex associations within microbial ecosystems. The kLDM program, R, and python scripts, together with all experimental datasets are all accessible at Github (https://github.com/tinglab/kLDM.git).
