## Supplementary material for "Inferring Multiple Metagenomic Association Networks based on Variation of Environmental Factors": Table S18

### Sheet: EF
EF Name	Healthy in Cluster1(n=3778)	Healthy in Cluster2(n=3388)	IBD in Cluster1(n=224)	IBD in Cluster2(n=66)	P-value	P-value	P-value	P-value	P-value	P-value
					Healthy1 vs Healthy2	Healthy1 vs IBD1	Healthy2 vs IBD1	Healthy1 vs IBD2	Healthy2 vs IBD2	IBD1 vs IBD2
ALCOHOL_FREQUENCY	0.0249253	0.091594	-0.104789	-0.312836	0.00488041	0.0432117	0.00250718	0.00262492	0.00039023	0.095038
EXERCISE_FREQUENCY	0.122784	-0.00572082	0.113398	-0.23011	4.51672e-08	0.887842	0.0768623	0.00692809	0.0816619	0.0168579
FERMENTED_PLANT_FREQUENCY	-0.119678	0.255206	-0.144594	-0.134266	1.22798e-54	0.705938	6.82251e-09	0.907146	0.00268788	0.941044
FROZEN_DESSERT_FREQUENCY	-0.270461	0.43223	-0.473953	-0.378841	7.40307e-183	1.06294e-05	1.22322e-53	0.338469	7.50476e-10	0.430942
FRUIT_FREQUENCY	0.315048	-0.361094	0.355037	-0.179471	8.24811e-180	0.508978	1.75678e-25	0.000524014	0.186861	0.000467614
HIGH_FAT_RED_MEAT_FREQUENCY	-0.224156	0.295898	-0.319727	0.00914112	4.59846e-100	0.0999037	3.08341e-21	0.0786504	0.0327357	0.0225332
HOMECOOKED_MEALS_FREQUENCY	0.450747	-0.672082	0.459548	-0.021086	0	0.799226	1.0615e-100	0.000102143	3.52098e-07	0.000120882
MEAT_EGGS_FREQUENCY	0.187989	-0.373464	0.179096	0.325605	2.95089e-116	0.88841	1.06328e-15	0.243363	1.05719e-07	0.267751
MILK_CHEESE_FREQUENCY	0.2395	-0.0844883	-0.243427	-0.202931	8.24852e-45	2.49257e-10	0.0317167	0.00124702	0.37089	0.785881
MILK_SUBSTITUTE_FREQUENCY	-0.234565	0.185389	0.075759	-0.245966	6.8074e-75	5.01998e-05	0.147774	0.925725	0.000743628	0.0248403
OLIVE_OIL	0.229963	-0.347528	0.200718	-0.0531339	1.93525e-126	0.600488	5.22092e-19	0.0168436	0.0135661	0.047933
POULTRY_FREQUENCY	-0.0616966	-0.000951789	-0.0507303	0.202535	0.013559	0.858447	0.428855	0.0492803	0.129514	0.0819827
PROBIOTIC_FREQUENCY	-0.235896	0.12942	0.269643	0.215795	8.65447e-57	4.91323e-12	0.045654	0.00123348	0.521231	0.718954
RED_MEAT_FREQUENCY	-0.094941	0.11137	-0.203467	0.0228475	4.26292e-17	0.097863	3.8563e-06	0.312802	0.450445	0.0879026
SALTED_SNACKS_FREQUENCY	-0.100823	0.202923	-0.109971	-0.346191	1.10207e-36	0.897507	2.16867e-05	0.0381824	1.30139e-05	0.0819519
SEAFOOD_FREQUENCY	-0.0870152	0.119625	0.0180577	-0.385917	1.36021e-16	0.0445283	0.0643326	0.0188528	0.000139486	0.00322313
SMOKING_FREQUENCY	-0.261632	0.381679	-0.261632	0.354803	1.0443e-133	NA	1.0443e-133	0.000648522	0.877578	0.000648522
VEGETABLE_FREQUENCY	0.407278	-0.639518	0.432183	-0.17527	0	0.486786	9.46565e-91	9.69443e-05	0.00163555	7.13302e-05
VITAMIN_D_SUPPLEMENT_FREQUENCY	-0.20952	0.0388003	0.408726	0.467931	6.37201e-28	6.74796e-16	4.6129e-07	6.63624e-07	0.000890079	0.674936
VITAMIN_B_SUPPLEMENT_FREQUENCY	-0.264568	0.206494	0.303655	0.242588	3.21566e-96	6.64759e-13	0.19654	0.000299646	0.786993	0.686694
WHOLE_GRAIN_FREQUENCY	0.204861	-0.119819	-0.121413	-0.493022	4.98379e-43	1.90007e-06	0.98119	4.44219e-07	0.00396986	0.00915967
WHOLE_EGGS	0.106848	-0.12294	0.183053	-0.280666	3.87783e-21	0.221653	2.48317e-06	0.00901039	0.279319	0.00369802

### Sheet: genus-level
Genus Name	Healthy in Cluster1(n=3778)	Healthy in Cluster2(n=3388)	IBD in Cluster1(n=224)	IBD in Cluster2(n=66)	P-value	P-value	P-value	P-value	P-value	P-value	P-value	P-value
					Healthy1 vs Healthy2	Healthy1 vs IBD1	IBD1 vs IBD3	Healthy2 vs IBD1	Healthy1 vs IBD2	Healthy2 vs IBD2	IBD2 vs IBD3	IBD1 vs IBD2
Bacteroides	0.149322	0.162562	0.149382	0.166552	1.41404e-33	0.833663	0.00120349	7.95452e-05	0.0483936	0.971218	0.000270984	0.0908371
Faecalibacterium	0.0458068	0.0470597	0.0476521	0.0435809	6.08478e-08	0.0366144	6.20691e-23	0.651982	0.912296	0.312226	1.54232e-08	0.264933
Prevotella	0.0205495	0.0188548	0.0169338	0.0172123	8.7235e-06	0.00900513	5.46054e-11	0.307134	0.390247	0.887894	3.42402e-08	0.519453
Akkermansia	0.0109045	0.0107601	0.00879961	0.0100392	0.0106092	5.00738e-05	6.61927e-13	0.00273545	0.0933319	0.277282	4.63812e-07	0.638031
Parabacteroides	0.0248447	0.0275147	0.0212879	0.0264527	1.79772e-15	1.90122e-05	1.09997e-06	2.08536e-10	0.303432	0.646492	0.211851	0.00654823
Blautia	0.0489032	0.0515742	0.0578656	0.0553928	4.96699e-09	4.08608e-15	9.08492e-06	1.29522e-08	0.00506978	0.0907333	0.120956	0.238689
Lachnospira	0.0195429	0.0184316	0.0213422	0.0148981	6.99794e-07	0.00750508	0.383336	2.67146e-05	9.5632e-06	0.000566933	2.27569e-07	1.78716e-06
Bifidobacterium	0.0128154	0.012485	0.0123778	0.0152941	0.000104444	0.0181936	3.37612e-19	0.382928	0.391759	0.13899	8.93469e-15	0.0945936
Coprococcus	0.0338993	0.032454	0.0343202	0.0312417	3.30221e-09	0.525804	0.000124997	0.00918365	0.0169014	0.183645	0.48749	0.0189072
Ruminococcus	0.0502609	0.0499856	0.0465705	0.0551711	0.668046	0.00225202	1.29059e-26	0.00455095	0.0612563	0.0563398	2.09801e-11	0.00326185
Dialister	0.00958969	0.00985656	0.0119508	0.0126573	0.466745	0.00056803	4.23677e-09	0.000752234	0.00696108	0.00826297	4.87311e-08	0.612016
Phascolarctobacterium	0.00673667	0.00717048	0.00611058	0.00750559	0.969131	0.071219	0.0242656	0.106436	0.504633	0.481645	0.986177	0.109034
Roseburia	0.0134551	0.0129413	0.014751	0.0115108	0.0103155	0.0559347	0.120221	0.00705224	0.00488915	0.0325852	2.17467e-05	0.00156462
Sutterella	0.0114182	0.0114502	0.00960045	0.0100233	0.565077	0.000438788	1.6629e-26	0.00202757	0.0933588	0.160507	1.21833e-12	0.794327
WAL_1855D	0.00332932	0.00372592	0.0028988	0.00172559	0.265428	0.00542051	2.94354e-06	0.00324235	0.000698368	0.000695077	0.018842	0.112152
Lachnobacterium	0.00489096	0.00515534	0.0046573	0.00487921	0.0572201	0.315666	0.0899313	0.112093	0.145688	0.10521	0.799429	0.470526
Paraprevotella	0.00651823	0.00542749	0.00423242	0.00521935	1.07468e-10	0.00746402	0.170476	0.72898	0.900765	0.233326	0.00934029	0.169396
Oscillospira	0.0203431	0.0239075	0.0254983	0.0262522	7.94842e-30	3.84255e-08	3.54704e-05	0.0642336	0.00315615	0.344748	0.00499836	0.957378
Clostridium	0.0113264	0.0107902	0.0119033	0.00914826	9.41527e-05	0.234428	1.94003e-11	0.0144499	0.00896575	0.0653732	0.0172019	0.00587262
Streptococcus	0.0117594	0.01356	0.0162003	0.0184852	8.48737e-16	1.24609e-11	1.24858e-13	5.48788e-05	8.50938e-08	6.27217e-05	2.35937e-11	0.0789172
Bilophila	0.00617486	0.00648066	0.00581721	0.00889179	0.135911	0.0470754	0.000199804	0.0296001	0.00136829	0.00309761	0.147882	0.00054375
Dorea	0.0148756	0.0154731	0.0165544	0.0166815	0.0549285	0.000492754	0.845691	0.00933361	0.0842394	0.201879	0.773259	0.911562
Corynebacterium	0.00566428	0.00631043	0.0062561	0.00486755	0.118367	0.941716	2.75977e-06	0.567071	0.869455	0.635024	6.2444e-05	0.914545
Collinsella	0.00573154	0.00519159	0.0070744	0.00630492	6.69117e-12	0.00132076	0.014	7.52631e-07	0.75238	0.198394	0.575825	0.269439
Listeria	0.0037458	0.00419924	0.00501581	0.00618724	0.157267	0.0172058	2.72097e-08	0.0673436	0.000216977	0.000963937	2.30652e-10	0.0507419
Proteus	0.00128199	0.00117344	0.00181038	0.00395264	1.05059e-05	0.387505	0.000857865	0.0141001	0.00856703	0.000304243	1.50255e-05	0.0690791
Haemophilus	0.00442024	0.00440066	0.005849	0.00593093	0.310173	1.17502e-05	9.58867e-06	2.88637e-06	0.0136452	0.00771538	0.000411761	0.887138
Odoribacter	0.0059978	0.00567408	0.00525518	0.00576123	0.00163266	0.00848478	0.000170774	0.149528	0.701606	0.831719	0.157505	0.47017
Staphylococcus	0.00241259	0.00304463	0.00295684	0.00292858	3.33701e-18	0.110172	0.28189	0.251743	0.279636	0.677259	0.331072	0.868146
Enterobacter	0.00537417	0.00594072	0.00654036	0.0123098	0.917203	0.294681	0.0449316	0.305096	0.000111661	0.000160489	2.53386e-05	0.00428297
Finegoldia	0.00236643	0.00297391	0.00268402	0.00203938	7.27931e-05	0.645917	0.0017709	0.402563	0.566675	0.196371	0.0690436	0.447097
Pseudomonas	0.00336702	0.0043506	0.00432985	0.00540464	0.578292	0.209202	0.000127226	0.296929	0.223429	0.275233	0.000760647	0.650952
Morganella	0.000852713	0.000905932	0.00113012	0.00204788	0.00433034	0.941524	9.58772e-06	0.284732	0.0111575	0.00150164	0.301074	0.0407889
Serratia	0.00108306	0.000900713	0.00108378	0.00206621	1.03242e-07	0.936483	0.000527078	0.0746492	0.000214334	4.07787e-07	1.15758e-08	0.00248098
Anaerostipes	0.00489599	0.00441799	0.00525856	0.00414388	1.60521e-10	0.280233	2.90617e-22	0.00243328	0.0366515	0.374289	2.08394e-07	0.031333
Butyricimonas	0.00387981	0.00392164	0.00302717	0.00369307	0.261642	0.000252342	1.93591e-30	0.00227314	0.188869	0.349043	8.0591e-13	0.580986
Eubacterium	0.00158183	0.00171517	0.00155247	0.00176335	0.0034794	0.357052	0.154565	0.905304	0.908591	0.643363	0.163735	0.754474
Desulfovibrio	0.00177562	0.0015181	0.00125321	0.00147866	4.51804e-06	0.475651	3.75383e-41	0.330829	0.479079	0.867802	2.68952e-21	0.74497
1-68	0.00183247	0.00204044	0.00171053	0.000743041	0.373839	0.359063	0.499727	0.242514	0.00130593	0.00107656	0.0246003	0.0102656
Veillonella	0.00259706	0.00243426	0.00412819	0.00340194	0.0197258	1.21346e-05	0.127537	3.33193e-07	0.57757	0.330599	0.46269	0.130708
Porphyromonas	0.0013661	0.00158499	0.00115964	0.000641902	0.71649	0.0624763	0.000567168	0.0535644	0.0219859	0.0224315	0.0720446	0.23391
Peptoniphilus	0.00279146	0.00339914	0.0030813	0.00171068	0.0871927	0.43947	3.51e-05	0.875458	0.0593393	0.034683	0.196062	0.0407173
Methanobrevibacter	0.00185572	0.00145236	0.00101227	0.00108877	5.74613e-09	0.000380746	1.43117e-41	0.0941154	0.0247493	0.186777	4.23321e-19	0.652065
Rothia	0.000970724	0.000982692	0.00139264	0.00164347	0.933971	0.00826265	0.818442	0.00949973	0.0108342	0.0112873	0.445781	0.383141
undefine	0.396889	0.373847	0.379731	0.351076	2.22519e-48	0.000206305	9.8134e-18	0.218456	9.11156e-09	0.00346802	2.79941e-21	0.00130832
