## Supplementary material for "Inferring Multiple Metagenomic Association Networks based on Variation of Environmental Factors": Table S14

### Sheet: IBD EF Mean Vaues
EF Name	IBD in Cluster1(n=224)	IBD in Cluster2(n=66)	IBD in Cluster3(n=106)	P-value	P-value	P-value
				Cluster1 vs Cluster2	Cluster1 vs Cluster3	Cluster2 vs Cluster3
ALCOHOL_FREQUENCY	-0.104789	-0.312836	1.74181	0.095038	7.7168e-80	1.70272e-28
EXERCISE_FREQUENCY	0.113398	-0.23011	-0.621802	0.0168579	6.43593e-24	0.00273023
FERMENTED_PLANT_FREQUENCY	-0.144594	-0.134266	0.410067	0.941044	1.0541e-15	4.08105e-05
FROZEN_DESSERT_FREQUENCY	-0.473953	-0.378841	1.52626	0.430942	7.00349e-115	1.18791e-25
FRUIT_FREQUENCY	0.355037	-0.179471	-0.391632	0.000467614	4.50939e-28	0.120758
HIGH_FAT_RED_MEAT_FREQUENCY	-0.319727	0.00914112	1.30914	0.0225332	2.89411e-77	8.86452e-15
HOMECOOKED_MEALS_FREQUENCY	0.459548	-0.021086	0.827039	0.000120882	1.52655e-22	2.71213e-10
MEAT_EGGS_FREQUENCY	0.179096	0.325605	0.251691	0.267751	0.241072	0.526547
MILK_CHEESE_FREQUENCY	-0.243427	-0.202931	-0.855531	0.785881	1.90165e-15	4.49596e-06
MILK_SUBSTITUTE_FREQUENCY	0.075759	-0.245966	-0.988299	0.0248403	7.35097e-34	5.54298e-08
OLIVE_OIL	0.200718	-0.0531339	0.427127	0.047933	3.93921e-05	8.58954e-05
POULTRY_FREQUENCY	-0.0507303	0.202535	-0.0351664	0.0819827	0.794377	0.0744689
PROBIOTIC_FREQUENCY	0.269643	0.215795	1.55383	0.718954	2.60123e-48	6.84012e-15
RED_MEAT_FREQUENCY	-0.203467	0.0228475	1.05343	0.0879026	8.62946e-51	5.65975e-13
SALTED_SNACKS_FREQUENCY	-0.109971	-0.346191	-1.39994	0.0819519	5.11615e-47	2.75281e-13
SEAFOOD_FREQUENCY	0.0180577	-0.385917	0.268196	0.00322313	1.37708e-06	1.4964e-06
SMOKING_FREQUENCY	-0.261632	0.354803	-0.261632	0.000648522	NA	0.000648522
VEGETABLE_FREQUENCY	0.432183	-0.17527	0.862547	7.13302e-05	3.0592e-27	3.22233e-10
VITAMIN_D_SUPPLEMENT_FREQUENCY	0.408726	0.467931	1.39793	0.674936	4.90937e-33	1.49612e-10
VITAMIN_B_SUPPLEMENT_FREQUENCY	0.303655	0.242588	1.64904	0.686694	1.64782e-46	6.81313e-16
WHOLE_GRAIN_FREQUENCY	-0.121413	-0.493022	-0.849143	0.00915967	2.62685e-23	0.00544371
WHOLE_EGGS	0.183053	-0.280666	-0.0764428	0.00369802	2.68184e-05	0.158878

### Sheet: IBD OTU Genus-level Mean Values
Genus Name	IBD in Cluster1(n=224)	IBD in Cluster2(n=66)	IBD in Cluster3(n=106)	P-value	P-value	P-value
				IBD1 vs IBD2	IBD1 vs IBD3	IBD2 vs IBD3
Bacteroides	0.149382	0.166552	0.137416	0.0908371	0.00120349	0.000270984
Faecalibacterium	0.0476521	0.0435809	0.0319405	0.264933	6.20691e-23	1.54232e-08
Prevotella	0.0169338	0.0172123	0.0216243	0.519453	5.46054e-11	3.42402e-08
Akkermansia	0.00879961	0.0100392	0.0143682	0.638031	6.61927e-13	4.63812e-07
Parabacteroides	0.0212879	0.0264527	0.0269923	0.00654823	1.09997e-06	0.211851
Blautia	0.0578656	0.0553928	0.0495766	0.238689	9.08492e-06	0.120956
Lachnospira	0.0213422	0.0148981	0.0200192	1.78716e-06	0.383336	2.27569e-07
Bifidobacterium	0.0123778	0.0152941	0.00195515	0.0945936	3.37612e-19	8.93469e-15
Coprococcus	0.0343202	0.0312417	0.0310031	0.0189072	0.000124997	0.48749
Ruminococcus	0.0465705	0.0551711	0.0681708	0.00326185	1.29059e-26	2.09801e-11
Dialister	0.0119508	0.0126573	0.00428771	0.612016	4.23677e-09	4.87311e-08
Phascolarctobacterium	0.00611058	0.00750559	0.00480922	0.109034	0.0242656	0.986177
Roseburia	0.014751	0.0115108	0.0149755	0.00156462	0.120221	2.17467e-05
Sutterella	0.00960045	0.0100233	0.0191149	0.794327	1.6629e-26	1.21833e-12
WAL_1855D	0.0028988	0.00172559	0.000486309	0.112152	2.94354e-06	0.018842
Lachnobacterium	0.0046573	0.00487921	0.00334558	0.470526	0.0899313	0.799429
Paraprevotella	0.00423242	0.00521935	0.00103007	0.169396	0.170476	0.00934029
Oscillospira	0.0254983	0.0262522	0.0182784	0.957378	3.54704e-05	0.00499836
Clostridium	0.0119033	0.00914826	0.00794044	0.00587262	1.94003e-11	0.0172019
Streptococcus	0.0162003	0.0184852	0.00831936	0.0789172	1.24858e-13	2.35937e-11
Bilophila	0.00581721	0.00889179	0.00726303	0.00054375	0.000199804	0.147882
Dorea	0.0165544	0.0166815	0.0164672	0.911562	0.845691	0.773259
Corynebacterium	0.0062561	0.00486755	0.000797753	0.914545	2.75977e-06	6.2444e-05
Collinsella	0.0070744	0.00630492	0.00582864	0.269439	0.014	0.575825
Listeria	0.00501581	0.00618724	0.000821856	0.0507419	2.72097e-08	2.30652e-10
Proteus	0.00181038	0.00395264	0.000222224	0.0690791	0.000857865	1.50255e-05
Haemophilus	0.005849	0.00593093	0.00304319	0.887138	9.58867e-06	0.000411761
Odoribacter	0.00525518	0.00576123	0.00728177	0.47017	0.000170774	0.157505
Staphylococcus	0.00295684	0.00292858	0.00177289	0.868146	0.28189	0.331072
Enterobacter	0.00654036	0.0123098	0.00250889	0.00428297	0.0449316	2.53386e-05
Finegoldia	0.00268402	0.00203938	0.000763228	0.447097	0.0017709	0.0690436
Pseudomonas	0.00432985	0.00540464	0.000247861	0.650952	0.000127226	0.000760647
Morganella	0.00113012	0.00204788	0.00146696	0.0407889	9.58772e-06	0.301074
Serratia	0.00108378	0.00206621	9.30765e-05	0.00248098	0.000527078	1.15758e-08
Anaerostipes	0.00525856	0.00414388	0.00061616	0.031333	2.90617e-22	2.08394e-07
Butyricimonas	0.00302717	0.00369307	0.00913673	0.580986	1.93591e-30	8.0591e-13
Eubacterium	0.00155247	0.00176335	0.000268583	0.754474	0.154565	0.163735
Desulfovibrio	0.00125321	0.00147866	0.00810667	0.74497	3.75383e-41	2.68952e-21
1-68	0.00171053	0.000743041	0.00073647	0.0102656	0.499727	0.0246003
Veillonella	0.00412819	0.00340194	0.00226915	0.130708	0.127537	0.46269
Porphyromonas	0.00115964	0.000641902	0.000146102	0.23391	0.000567168	0.0720446
Peptoniphilus	0.0030813	0.00171068	0.000524989	0.0407173	3.51e-05	0.196062
Methanobrevibacter	0.00101227	0.00108877	0.00562169	0.652065	1.43117e-41	4.23321e-19
Rothia	0.00139264	0.00164347	0.000904914	0.383141	0.818442	0.445781
undefine	0.379731	0.351076	0.437436	0.00130832	9.8134e-18	2.79941e-21
