## Supplementary material for "Inferring Multiple Metagenomic Association Networks based on Variation of Environmental Factors": Table S13

### Sheet: genus-level-rela-abundance-comp
Genus Name	Cluster-1, P=216, N=6831	Cluster-2, P=216, N=5003	Cluster-3, P=56, N=112	P-value	P-value	P-value
				Cluster1 vs Cluster2	Cluster1 vs Cluster3	Cluster2 vs Cluster3
Bacteroides	0.15251	0.16482	0.14038	4.29e-42	0.000271963	3.82e-11
Faecalibacterium	0.04551	0.04639	0.03281	1.53e-08	3.07e-34	6.93e-32
Prevotella	0.01951	0.01847	0.02152	0.000189758	9.95e-11	1.26e-12
Akkermansia	0.01098	0.01092	0.01419	0.00537756	2.13e-11	7.7e-11
Parabacteroides	0.02518	0.02778	0.02663	1.91e-24	0.00538608	0.790877
Blautia	0.05028	0.05223	0.04973	2.81e-07	0.246204	0.889342
Lachnospira	0.01951	0.01822	0.02008	1.09e-13	0.190307	0.00263695
Bifidobacterium	0.01242	0.01224	0.00241	6.44e-05	8.24e-34	8.53e-26
Coprococcus	0.0335	0.03194	0.03082	9.66e-15	0.000446527	0.165186
Ruminococcus	0.05025	0.05014	0.06836	0.646606	2e-38	7.37e-38
Dialister	0.0096	0.00986	0.00457	0.234652	7.07e-06	0.000147254
Phascolarctobacterium	0.00695	0.00729	0.00474	0.807961	0.654013	0.808626
Roseburia	0.01363	0.01311	0.01496	0.000112999	0.00073972	0.000127427
Sutterella	0.01126	0.0113	0.01856	0.798031	2.51e-30	6.8e-27
WAL_1855D	0.00315	0.00359	0.00065	0.0613794	2.07e-11	3.5e-11
Lachnobacterium	0.00488	0.00511	0.00357	0.0857477	0.0246286	0.00686948
Paraprevotella	0.00636	0.0055	0.00105	2.3e-12	0.000295702	0.0768635
Oscillospira	0.02108	0.02465	0.01906	2.87e-47	0.762211	0.000178971
Clostridium	0.01129	0.01076	0.00811	6.92e-07	2.55e-15	1.59e-10
Streptococcus	0.01219	0.01367	0.00864	1.29e-14	0.00016562	3.4e-08
Bilophila	0.00616	0.00662	0.00697	0.00163774	0.00687003	0.170411
Dorea	0.01514	0.01547	0.01641	0.214474	0.0061798	0.0266221
Corynebacterium	0.00543	0.00618	0.00077	0.00136772	1.41e-09	6.53e-11
Collinsella	0.00577	0.00529	0.0058	7.11e-15	0.859151	0.0272175
Listeria	0.00399	0.00436	0.00098	0.499368	1.75e-09	2.79e-09
Proteus	0.00145	0.00133	0.00023	8.84e-10	7.47e-05	0.00476917
Haemophilus	0.00436	0.0043	0.003	0.0278936	0.0745181	0.220132
Odoribacter	0.00611	0.00574	0.00758	3.5e-06	0.0018191	0.000126919
Staphylococcus	0.00247	0.00308	0.00168	7.05e-23	0.527835	0.0075246
Enterobacter	0.00596	0.00631	0.00251	0.476582	0.00324979	0.0093588
Finegoldia	0.00236	0.00291	0.00075	3.69e-06	0.000149334	7.86e-06
Pseudomonas	0.00375	0.00435	0.00025	0.967479	7.16e-05	9.44e-05
Morganella	0.00095	0.00095	0.00144	0.000435829	2.27e-08	5.93e-11
Serratia	0.00111	0.00093	0.00019	1.2e-13	8.19e-05	0.00699484
Anaerostipes	0.00473	0.00438	0.00095	5.53e-10	1.17e-25	4.73e-18
Butyricimonas	0.00387	0.00402	0.0089	0.755457	1.21e-38	1.45e-33
Eubacterium	0.00153	0.00154	0.00028	1.4e-05	0.0276482	0.224956
Desulfovibrio	0.0017	0.00152	0.00809	1.35e-07	2.48e-77	2.83e-93
1-68	0.0018	0.00203	0.00077	0.318744	0.146938	0.1249
Veillonella	0.00273	0.00249	0.00233	4.61e-06	0.125796	0.00651157
Porphyromonas	0.00135	0.00153	0.00022	0.623049	6.74e-06	8.24e-06
Peptoniphilus	0.00277	0.00327	0.00053	0.126202	9.87e-06	7.52e-06
Methanobrevibacter	0.00174	0.00144	0.00551	2.01e-09	1.55e-55	2.01e-71
Rothia	0.001	0.00103	0.00091	0.917606	0.0207094	0.0204064
undef	0.39171	0.37097	0.43212	1.45e-61	1.01e-14	5.34e-28
